# Are tropical reptiles really declining? A six-year survey of snakes in Drake Bay, Costa Rica, and the role of temperature, rain and light

**DOI:** 10.1101/731174

**Authors:** Jose Pablo Barquero-González, Tracie L. Stice, Gianfranco Gómez, Julián Monge-Nájera

## Abstract

**Introduction:** studies in the last two decades have found declining snake populations in both temperate and tropical sites, including informal reports from Drake Bay, Costa Rica.

**Objective:** to investigate if reports of decreasing snake populations in Drake Bay had a real basis, and if environmental factors, particularly temperature, rain and light, have played a role in that decrease.

**Methods:** we worked at Drake Bay from 2012 through 2017 and made over 4000 h of transect counts. Using head flashlights we surveyed a transect covered by lowland tropical rainforest at an altitude of 12–38 m above sea level, near the Agujas River, mostly at 1930–2200 hours. We counted all the snakes that we could see along the transect.

**Results:** snake counts increase from August to September and then decline rapidly. The May snakes/rainfall peaks coincide, but the second snake peak occurs one month before the rain peak; we counted more snakes in dry nights, with the exception of *Imantodes cenchoa* which was equally common despite rain conditions. We saw less *Leptodeira septentrionalis* on bright nights, but all other species were unaffected. Along the six years, the number *of species* with each diet type remained relatively constant, but the number *of individuals* declined sharply for those that feed on amphibians and reptiles. We report *Rhadinella godmani*, a highland species, at 12–38 m of altitude.

**Conclusion:** night field counts of snakes in Drake Bay, Costa Rica, show a strong decline from 2012 through 2017.

---

Snakes are particularly susceptible to population decline because of their long life spans, late sexual maturity, low reproductive frequency, site fidelity and significant mortality among neonates and juveniles (Scott & Seigel, 1992; Shetty & Shine, 2002). They are also good ecological indicators because their populations often reflect fluctuations in the environment and in the populations of their prey (Moore et al., 2003; Madsen, Ujvari, Shine, & Olsson, 2006).

Population status assessments are difficult because of their cryptic life styles and low or sporadic activity (Gibbon et al., 2000), but there have been reports of population decline in temperate regions, including the United States of America (Mount, 1975; Rudolph & Burgdorf, 1997; Conant & Collins, 1998; Hallam, Wheaton, & Fischer, 1998; Tuberville, Bodie, Jensen, LaClaire, & Gibbons, 2000; Winne, Willson, Todd, Andrews, & Gibbons, 2007) and Europe (Reading et al., 2010). The situation may be worse in the tropics, where documented studies are even more scarce (Böhm et al., 2013; Urban, 2015): declines include the extinction of the Round Island Burrowing Boa, endemic to Mauritius (Bullock, 1986; Greene, 2000), and population drops of snakes in Nigeria (Reading et al., 2010) and Australia (Lukoschek, Beger, Ceccarelli, Richards, & Pratchett, 2013; Lukoschek, 2018).

Even though snake declines seem to be a reality in many parts of the world, hundreds of samples are needed to detect real declines (Kery, 2002; Sewell, Guillera-Arroita, Griffiths, & Beebee, 2012; Hileman et al., 2018). Furthermore, problematic assumptions used in mathematical models can lead to suspicious conclusions (e.g. exaggerated extinction rate estimates: McCallum, 2007).

Reports of snake declines are frequently based on anecdotal evidence and there is a need for studies that provide intensive counts for prolonged periods (Krysko, 2001; Böhm et al., 2013; Urban, 2015); for example, local tourist guides in Drake Bay, Costa Rica, have told us that populations have been declining for nearly two decades. Our objective in this study was to investigate if their impression is matched by more formal data collection.
