## Supplementary material for "Are tropical reptiles really declining? A six-year survey of snakes in Drake Bay, Costa Rica, and the role of temperature, rain and light": Digital appendix: ambientales feb_2018.xlsx

### Sheet: Hoja1
Rainfall
	January	February	March	April	May	June	July	August	September	October	November	December
2012	0	0	0	0	0	0	0	369	356.5	1255	219.9	149.2
2013	105.6	6.2	64.5	228.2	440.6	497.6	386.6	371.3	628.9	547.7	419.7	102.5
2014	36.6	26.5	0	192.8	410.7	316.6	324.2	319.2	706.6	617.2	106.2	279.6
2015	109.2	71.4	240.2	166	338.2	356.6	398.4	278.6	455.6	646.8	514.8	31
2016	32	0	39	305.4	528.2	348.2	471	417.2	393.6	708.8	1412.2	0
2017	0	0	0	357.2	674.6	549	343.8	415.8	0	0	0	0
Average	47.2333	17.35	57.2833	208.267	398.717	344.667	320.667	361.85	423.533	629.25	445.467	93.7167
Temperature
	January	February	March	April	May	June	July	August	September	October	November	December
2012	0	0	0	0	0	0	0	24.5	24.6	24	24.4	24.5
2013	24.9	25	25.3	25	24.8	24.8	25.4	25.6	24.6	24.3	24.2	24.5
2014	24.6	25.1	25.4	25.6	25.1	25.3	25.5	24.5	24.7	24.4	26.1	24.7
2015	24.7	25.1	25.5	25.9	25.9	25.7	25.8	25.6	25.3	25	24.9	25.9
2016	25.7	26.1	26.8	26.3	25.9	25.3	24.9	25	24.9	24.4	24	24.5
2017	24.2	25.2	25.8	25.9	25.3	25.1	24.9	24.8	0	0	0	0
Average	20.6833	21.0833	21.4667	21.45	21.1667	21.0333	21.0833	25	20.6833	20.35	20.6	20.6833
	January	February	March	April	May	June	July	August	September	October	November	December
Temperature average	20.6833	21.0833	21.4667	21.45	21.1667	21.0333	21.0833	25	20.6833	20.35	20.6	20.6833
	January	February	March	April	May	June	July	August	September	October	November	December
Rainfall average	47.2333	17.35	57.2833	208.267	398.717	344.667	320.667	361.85	423.533	629.25	445.467	93.7167
Sum of Field Hours	Column Labels
Row Labels	January	February	March	April	May	June	July	August	September	October	November	December	Grand Total
2012	81.5	75.5	53.75	76	41.75	40.75	70	62.5	7.75	5	70	90.5	675
2013	68.5	69.75	80.5	76	40.75	30	72.25	31.75	18	13.25	53.25	86	640
2014	85.75	63	78.25	57	38.25	50.25	40	59.25	22.75	18	71	96.25	679.75
2015	89.5	82	109.5	76.75	44.25	41.5	60	69	35	2.75	60	95.25	765.5
2016	69.5	90.25	87.75	71		50.25	60.25	70.5	17.5		40.5	76	633.5
2017	88.75	73	86.25	81	33.25	42.5	61.5	52.75		5.25	48.75	94.75	667.75
Grand Total	483.5	453.5	496	437.75	198.25	255.25	364	345.75	101	44.25	343.5	538.75	4061.5

### Sheet: Hoja2
Row Labels	January	February	March	April	May	June	July	August	September	October	November	December
2012	1
Imantodes cenchoa	1
2013	37	30	30	27	19	14	34	8	15	5	29	27
Enuliophis sclateri	2	2	2	2	3	2	5	1			1	6
Imantodes cenchoa	7	6	8	5	5	2	4		1		3	6
Leptodeira septentrionalis	20	21	18	19	9	10	23	7	13	5	22	14
Mastigodryas melanolomus	7	1	1				2
Siphlophis compressus	1		1	1	2				1		3	1
2014	20	25	15	28	11	20	9	28	20	12	25	32
Enuliophis sclateri		5	1			3		3	2	3	1	4
Imantodes cenchoa	8	5	2	7	3	5	1	7	3	2	6	10
Leptodeira septentrionalis	9	14	11	19	7	10	6	16	11	6	15	16
Mastigodryas melanolomus	2	1		1		1	1		2		3
Siphlophis compressus	1		1	1	1	1	1	2	2	1		2
2015	34	24	37	26	24	10	14	20	14		15	19
Enuliophis sclateri	3	1		3	2	1	1	1	2		3	3
Imantodes cenchoa	13	5	10	6	6	3	6	9	2			6
Leptodeira septentrionalis	16	16	23	12	16	6	6	7	8		10	8
Mastigodryas melanolomus	2		1	3				1	2		1	2
Siphlophis compressus		2	3	2			1	2			1
2016	12	15	18	19		14	11	9	3		6	4
Enuliophis sclateri	3	3	3	2		1	2	1
Imantodes cenchoa	2	2	3	9		3	1	2	1		2	3
Leptodeira septentrionalis	7	8	11	6		9	7	6	2		3	1
Mastigodryas melanolomus				2		1	1				1
Siphlophis compressus		2	1
2017	12	13	14	8	7	6	11	10			5	11
Enuliophis sclateri			2	1								2
Imantodes cenchoa	1	2	1		4	4	2	1			5	4
Leptodeira septentrionalis	11	11	8	4	3	1	7	5				5
Mastigodryas melanolomus			3	3		1	2	4

### Sheet: Resumen
	Year	January	February	March	April	May	June	July	August	September	October	November	December
Rainfall	2012	0	0	0	0	0	0	0	369	356.5	1255	219.9	149.2
Rainfall	2013	105.6	6.2	64.5	228.2	440.6	497.6	386.6	371.3	628.9	547.7	419.7	102.5
Rainfall	2014	36.6	26.5	0	192.8	410.7	316.6	324.2	319.2	706.6	617.2	106.2	279.6
Rainfall	2015	109.2	71.4	240.2	166	338.2	356.6	398.4	278.6	455.6	646.8	514.8	31
Rainfall	2016	32	0	39	305.4	528.2	348.2	471	417.2	393.6	708.8	1412.2	0
Rainfall	2017	0	0	0	357.2	674.6	549	343.8	415.8	0	0	0	0
Temperature	2012	0	0	0	0	0	0	0	24.5	24.6	24	24.4	24.5
Temperature	2013	24.9	25	25.3	25	24.8	24.8	25.4	25.6	24.6	24.3	24.2	24.5
Temperature	2014	24.6	25.1	25.4	25.6	25.1	25.3	25.5	24.5	24.7	24.4	26.1	24.7
Temperature	2015	24.7	25.1	25.5	25.9	25.9	25.7	25.8	25.6	25.3	25	24.9	25.9
Temperature	2016	25.7	26.1	26.8	26.3	25.9	25.3	24.9	25	24.9	24.4	24	24.5
Temperature	2017	24.2	25.2	25.8	25.9	25.3	25.1	24.9	24.8	0	0	0	0
Field hours	2012	81.5	75.5	53.75	76	41.75	40.75	70	62.5	7.75	5	70	90.5
Field hours	2013	68.5	69.75	80.5	76	40.75	30	72.25	31.75	18	13.25	53.25	86
Field hours	2014	85.75	63	78.25	57	38.25	50.25	40	59.25	22.75	18	71	96.25
Field hours	2015	89.5	82	109.5	76.75	44.25	41.5	60	69	35	2.75	60	95.25
Field hours	2016	69.5	90.25	87.75	71	0	50.25	60.25	70.5	17.5		40.5	76
Field hours	2017	88.75	73	86.25	81	33.25	42.5	61.5	52.75		5.25	48.75	94.75
Leptodeira septentrionalis	2012
Leptodeira septentrionalis	2013	20	21	18	19	9	10	23	7	13	5	22	14
Leptodeira septentrionalis	2014	9	14	11	19	7	10	6	16	11	6	15	16
Leptodeira septentrionalis	2015	16	16	23	12	16	6	6	7	8		10	8
Leptodeira septentrionalis	2016	7	8	11	6	0	9	7	6	2		3	1
Leptodeira septentrionalis	2017	11	11	8	4	3	1	7	5				5
Imantodes cenchoa	2012	0.0122699
Imantodes cenchoa	2013	7	6	8	5	5	2	4		1		3	6
Imantodes cenchoa	2014	8	5	2	7	3	5	1	7	3	2	6	10
Imantodes cenchoa	2015	13	5	10	6	6	3	6	9	2			6
Imantodes cenchoa	2016	2	2	3	9	0	3	1	2	1		2	3
Imantodes cenchoa	2017	1	2	1		4	4	2	1			5	4
Enuliophis sclateri	2012
Enuliophis sclateri	2013	2	2	2	2	3	2	5	1			1	6
Enuliophis sclateri	2014		5	1			3		3	2	3	1	4
Enuliophis sclateri	2015	3	1		3	2	1	1	1	2		3	3
Enuliophis sclateri	2016	3	3	3	2	0	1	2	1
Enuliophis sclateri	2017			2	1								2
Mastigodryas melanolomus	2012
Mastigodryas melanolomus	2013	7	1	1				2
Mastigodryas melanolomus	2014	2	1		1		1	1		2		3
Mastigodryas melanolomus	2015	2		1	3				1	2		1	2
Mastigodryas melanolomus	2016				2	0	1	1				1
Mastigodryas melanolomus	2017			3	3		1	2	4
Siphlophis compressus	2012
Siphlophis compressus	2013	1		1	1	2				1		3	1
Siphlophis compressus	2014	1		1	1	1	1	1	2	2	1		2
Siphlophis compressus	2015		2	3	2			1	2			1
Siphlophis compressus	2016	12	15	18	19	0	14	11	9	3		6	4
Siphlophis compressus	2017	12	13	14	8	7	6	11	10			5	11
Leptodeira septentrionalis	2017	0.123944	0.150685	0.0927536	0.0493827	0.0902256	0.0235294	0.113821	0.0947867	0	0	0	0.0527704
Imantodes cenchoa	2017	0.0112676	0.0273973	0.0115942	0	0.120301	0.0941176	0.0325203	0.0189573	0	0	0.102564	0.0422164
Enuliophis sclateri	2017	0	0	0.0231884	0.0123457	0	0	0	0	0	0	0	0.0211082
Mastigodryas melanolomus	2017	0	0	0.0347826	0.037037	0	0.0235294	0.0325203	0.0758294	0	0	0	0
Siphlophis compressus	2017	0.135211	0.178082	0.162319	0.0987654	0.210526	0.141176	0.178862	0.189573	0	0	0.102564	0.116095
Leptodeira septentrionalis	2013	0.291971	0.301075	0.223602	0.25	0.220859	0.333333	0.318339	0.220472	0.722222	0.377358	0.413146	0.162791
Imantodes cenchoa	2013	0.10219	0.0860215	0.0993789	0.0657895	0.122699	0.0666667	0.0553633	0	0.0555556	0	0.056338	0.0697674
Enuliophis sclateri	2013	0.0291971	0.0286738	0.0248447	0.0263158	0.0736196	0.0666667	0.0692042	0.0314961	0	0	0.0187793	0.0697674
Mastigodryas melanolomus	2013	0.10219	0.0143369	0.0124224	0	0	0	0.0276817	0	0	0	0	0
Siphlophis compressus	2013	0.0145985	0	0.0124224	0.0131579	0.0490798	0	0	0	0.0555556	0	0.056338	0.0116279
Leptodeira septentrionalis	2014	0.104956	0.222222	0.140575	0.333333	0.183007	0.199005	0.15	0.270042	0.483516	0.333333	0.211268	0.166234
Imantodes cenchoa	2014	0.0932945	0.0793651	0.0255591	0.122807	0.0784314	0.0995025	0.025	0.118143	0.131868	0.111111	0.084507	0.103896
Enuliophis sclateri	2014	0	0.0793651	0.0127796	0	0	0.0597015	0	0.0506329	0.0879121	0.166667	0.0140845	0.0415584
Mastigodryas melanolomus	2014	0.0233236	0.015873	0	0.0175439	0	0.0199005	0.025	0	0.0879121	0	0.0422535	0
Siphlophis compressus	2014	0.0116618	0	0.0127796	0.0175439	0.0261438	0.0199005	0.025	0.0337553	0.0879121	0.0555556	0	0.0207792
Leptodeira septentrionalis	2015	0.178771	0.195122	0.210046	0.156352	0.361582	0.144578	0.1	0.101449	0.228571	0	0.166667	0.0839895
Imantodes cenchoa	2015	0.145251	0.0609756	0.0913242	0.0781759	0.135593	0.0722892	0.1	0.130435	0.0571429	0	0	0.0629921
Enuliophis sclateri	2015	0.0335196	0.0121951	0	0.0390879	0.0451977	0.0240964	0.0166667	0.0144928	0.0571429	0	0.05	0.0314961
Mastigodryas melanolomus	2015	0.0223464	0	0.00913242	0.0390879	0	0	0	0.0144928	0.0571429	0	0.0166667	0.0209974
Siphlophis compressus	2015	0	0.0243902	0.0273973	0.0260586	0	0	0.0166667	0.0289855	0	0	0.0166667	0
Leptodeira septentrionalis	2016	0.100719	0.0886427	0.125356	0.084507	0	0.179104	0.116183	0.0851064	0.114286	0	0.0740741	0.0131579
Imantodes cenchoa	2016	0.028777	0.0221607	0.034188	0.126761	0	0.0597015	0.0165975	0.0283688	0.0571429	0	0.0493827	0.0394737
Enuliophis sclateri	2016	0.0431655	0.033241	0.034188	0.028169	0	0.0199005	0.033195	0.0141844	0	0	0	0
Mastigodryas melanolomus	2016	0	0	0	0.028169	0	0.0199005	0.0165975	0	0	0	0.0246914	0
Siphlophis compressus	2016	0.172662	0.166205	0.205128	0.267606	0	0.278607	0.182573	0.12766	0.171429	0	0.148148	0.0526316

### Sheet: Graficos
	Year	January	February	March	April	May	June	July	August	September	October	November	December
Rainfall	2012	0	0	0	0	0	0	0	369	356.5	1255	219.9	149.2
Rainfall	2013	105.6	6.2	64.5	228.2	440.6	497.6	386.6	371.3	628.9	547.7	419.7	102.5
Rainfall	2014	36.6	26.5	0	192.8	410.7	316.6	324.2	319.2	706.6	617.2	106.2	279.6
Rainfall	2015	109.2	71.4	240.2	166	338.2	356.6	398.4	278.6	455.6	646.8	514.8	31
Rainfall	2016	32	0	39	305.4	528.2	348.2	471	417.2	393.6	708.8	1412.2	0
Rainfall	2017	0	0	0	357.2	674.6	549	343.8	415.8	0	0	0	0
Temperature	2012	0	0	0	0	0	0	0	24.5	24.6	24	24.4	24.5
Temperature	2013	24.9	25	25.3	25	24.8	24.8	25.4	25.6	24.6	24.3	24.2	24.5
Temperature	2014	24.6	25.1	25.4	25.6	25.1	25.3	25.5	24.5	24.7	24.4	26.1	24.7
Temperature	2015	24.7	25.1	25.5	25.9	25.9	25.7	25.8	25.6	25.3	25	24.9	25.9
Temperature	2016	25.7	26.1	26.8	26.3	25.9	25.3	24.9	25	24.9	24.4	24	24.5
Temperature	2017	24.2	25.2	25.8	25.9	25.3	25.1	24.9	24.8	0	0	0	0
Leptodeira septentrionalis	2017	0.123944	0.150685	0.0927536	0.0493827	0.0902256	0.0235294	0.113821	0.0947867	0	0	0	0.0527704
Imantodes cenchoa	2013	0.10219	0.0860215	0.0993789	0.0657895	0.122699	0.0666667	0.0553633	0	0.0555556	0	0.056338	0.0697674
Enuliophis sclateri	2013	0.0291971	0.0286738	0.0248447	0.0263158	0.0736196	0.0666667	0.0692042	0.0314961	0	0	0.0187793	0.0697674
Mastigodryas melanolomus	2013	0.10219	0.0143369	0.0124224	0	0	0	0.0276817	0	0	0	0	0
Siphlophis compressus	2013	0.0145985	0	0.0124224	0.0131579	0.0490798	0	0	0	0.0555556	0	0.056338	0.0116279
Leptodeira septentrionalis	2013	0.291971	0.301075	0.223602	0.25	0.220859	0.333333	0.318339	0.220472	0.722222	0.377358	0.413146	0.162791
Imantodes cenchoa	2014	0.0932945	0.0793651	0.0255591	0.122807	0.0784314	0.0995025	0.025	0.118143	0.131868	0.111111	0.084507	0.103896
Enuliophis sclateri	2014	0	0.0793651	0.0127796	0	0	0.0597015	0	0.0506329	0.0879121	0.166667	0.0140845	0.0415584
Mastigodryas melanolomus	2014	0.0233236	0.015873	0	0.0175439	0	0.0199005	0.025	0	0.0879121	0	0.0422535	0
Siphlophis compressus	2014	0.0116618	0	0.0127796	0.0175439	0.0261438	0.0199005	0.025	0.0337553	0.0879121	0.0555556	0	0.0207792
Leptodeira septentrionalis	2014	0.104956	0.222222	0.140575	0.333333	0.183007	0.199005	0.15	0.270042	0.483516	0.333333	0.211268	0.166234
Imantodes cenchoa	2015	0.145251	0.0609756	0.0913242	0.0781759	0.135593	0.0722892	0.1	0.130435	0.0571429	0	0	0.0629921
Enuliophis sclateri	2015	0.0335196	0.0121951	0	0.0390879	0.0451977	0.0240964	0.0166667	0.0144928	0.0571429	0	0.05	0.0314961
Mastigodryas melanolomus	2015	0.0223464	0	0.00913242	0.0390879	0	0	0	0.0144928	0.0571429	0	0.0166667	0.0209974
Siphlophis compressus	2015	0	0.0243902	0.0273973	0.0260586	0	0	0.0166667	0.0289855	0	0	0.0166667	0
Leptodeira septentrionalis	2015	0.178771	0.195122	0.210046	0.156352	0.361582	0.144578	0.1	0.101449	0.228571	0	0.166667	0.0839895
Imantodes cenchoa	2016	0.028777	0.0221607	0.034188	0.126761	0	0.0597015	0.0165975	0.0283688	0.0571429	0	0.0493827	0.0394737
Enuliophis sclateri	2016	0.0431655	0.033241	0.034188	0.028169	0	0.0199005	0.033195	0.0141844	0	0	0	0
Mastigodryas melanolomus	2016	0	0	0	0.028169	0	0.0199005	0.0165975	0	0	0	0.0246914	0
Siphlophis compressus	2016	0.172662	0.166205	0.205128	0.267606	0	0.278607	0.182573	0.12766	0.171429	0	0.148148	0.0526316
Leptodeira septentrionalis	2016	0.100719	0.0886427	0.125356	0.084507	0	0.179104	0.116183	0.0851064	0.114286	0	0.0740741	0.0131579
Imantodes cenchoa	2017	0.0112676	0.0273973	0.0115942	0	0.120301	0.0941176	0.0325203	0.0189573	0	0	0.102564	0.0422164
Enuliophis sclateri	2017	0	0	0.0231884	0.0123457	0	0	0	0	0	0	0	0.0211082
Mastigodryas melanolomus	2017	0	0	0.0347826	0.037037	0	0.0235294	0.0325203	0.0758294	0	0	0	0
Siphlophis compressus	2017	0.135211	0.178082	0.162319	0.0987654	0.210526	0.141176	0.178862	0.189573	0	0	0.102564	0.116095

### Sheet: Sheet7
Row Labels	Sum of Rainfall	Sum of Temperature	Sum of Leptodeira septentrionalis	Sum of Imantodes cenchoa	Sum of Mastigodryas melanolomus	Sum of Enuliophis sclateri	Sum of Siphlophis compressus
2012	2349.6	122	0	0.0122699	0	0	0
January	0	0	0	0.0122699	0	0	0
February	0	0	0	0	0	0	0
March	0	0	0	0	0	0	0
April	0	0	0	0	0	0	0
May	0	0	0	0	0	0	0
June	0	0	0	0	0	0	0
July	0	0	0	0	0	0	0
August	369	24.5	0	0	0	0	0
September	356.5	24.6	0	0	0	0	0
October	1255	24	0	0	0	0	0
November	219.9	24.4	0	0	0	0	0
December	149.2	24.5	0	0	0	0	0
2013	3799.4	298.4	3.83517	0.77977	0.156631	0.438565	0.21278
January	105.6	24.9	0.291971	0.10219	0.10219	0.0291971	0.0145985
February	6.2	25	0.301075	0.0860215	0.0143369	0.0286738	0
March	64.5	25.3	0.223602	0.0993789	0.0124224	0.0248447	0.0124224
April	228.2	25	0.25	0.0657895	0	0.0263158	0.0131579
May	440.6	24.8	0.220859	0.122699	0	0.0736196	0.0490798
June	497.6	24.8	0.333333	0.0666667	0	0.0666667	0
July	386.6	25.4	0.318339	0.0553633	0.0276817	0.0692042	0
August	371.3	25.6	0.220472	0	0	0.0314961	0
September	628.9	24.6	0.722222	0.0555556	0	0	0.0555556
October	547.7	24.3	0.377358	0	0	0	0
November	419.7	24.2	0.413146	0.056338	0	0.0187793	0.056338
December	102.5	24.5	0.162791	0.0697674	0	0.0697674	0.0116279
2014	3336.2	301	2.79749	1.07349	0.231807	0.512701	0.311032
January	36.6	24.6	0.104956	0.0932945	0.0233236	0	0.0116618
February	26.5	25.1	0.222222	0.0793651	0.015873	0.0793651	0
March	0	25.4	0.140575	0.0255591	0	0.0127796	0.0127796
April	192.8	25.6	0.333333	0.122807	0.0175439	0	0.0175439
May	410.7	25.1	0.183007	0.0784314	0	0	0.0261438
June	316.6	25.3	0.199005	0.0995025	0.0199005	0.0597015	0.0199005
July	324.2	25.5	0.15	0.025	0.025	0	0.025
August	319.2	24.5	0.270042	0.118143	0	0.0506329	0.0337553
September	706.6	24.7	0.483516	0.131868	0.0879121	0.0879121	0.0879121
October	617.2	24.4	0.333333	0.111111	0	0.166667	0.0555556
November	106.2	26.1	0.211268	0.084507	0.0422535	0.0140845	0
December	279.6	24.7	0.166234	0.103896	0	0.0415584	0.0207792
2015	3606.8	305.3	1.92713	0.934179	0.179866	0.323895	0.140165
January	109.2	24.7	0.178771	0.145251	0.0223464	0.0335196	0
February	71.4	25.1	0.195122	0.0609756	0	0.0121951	0.0243902
March	240.2	25.5	0.210046	0.0913242	0.00913242	0	0.0273973
April	166	25.9	0.156352	0.0781759	0.0390879	0.0390879	0.0260586
May	338.2	25.9	0.361582	0.135593	0	0.0451977	0
June	356.6	25.7	0.144578	0.0722892	0	0.0240964	0
July	398.4	25.8	0.1	0.1	0	0.0166667	0.0166667
August	278.6	25.6	0.101449	0.130435	0.0144928	0.0144928	0.0289855
September	455.6	25.3	0.228571	0.0571429	0.0571429	0.0571429	0
October	646.8	25	0	0	0	0	0
November	514.8	24.9	0.166667	0	0.0166667	0.05	0.0166667
December	31	25.9	0.0839895	0.0629921	0.0209974	0.0314961	0
2016	4655.6	303.8	0.981136	0.462553	0.0893584	0.206043	1.77265
January	32	25.7	0.100719	0.028777	0	0.0431655	0.172662
February	0	26.1	0.0886427	0.0221607	0	0.033241	0.166205
March	39	26.8	0.125356	0.034188	0	0.034188	0.205128
April	305.4	26.3	0.084507	0.126761	0.028169	0.028169	0.267606
May	528.2	25.9	0	0	0	0	0
June	348.2	25.3	0.179104	0.0597015	0.0199005	0.0199005	0.278607
July	471	24.9	0.116183	0.0165975	0.0165975	0.033195	0.182573
August	417.2	25	0.0851064	0.0283688	0	0.0141844	0.12766
September	393.6	24.9	0.114286	0.0571429	0	0	0.171429
October	708.8	24.4	0	0	0	0	0
November	1412.2	24	0.0740741	0.0493827	0.0246914	0	0.148148
December	0	24.5	0.0131579	0.0394737	0	0	0.0526316
2017	2340.4	201.2	0.791898	0.460936	0.203699	0.0566423	1.51317
January	0	24.2	0.123944	0.0112676	0	0	0.135211
February	0	25.2	0.150685	0.0273973	0	0	0.178082
March	0	25.8	0.0927536	0.0115942	0.0347826	0.0231884	0.162319
April	357.2	25.9	0.0493827	0	0.037037	0.0123457	0.0987654
May	674.6	25.3	0.0902256	0.120301	0	0	0.210526
June	549	25.1	0.0235294	0.0941176	0.0235294	0	0.141176
July	343.8	24.9	0.113821	0.0325203	0.0325203	0	0.178862
August	415.8	24.8	0.0947867	0.0189573	0.0758294	0	0.189573
September	0	0	0	0	0	0	0
October	0	0	0	0	0	0	0
November	0	0	0	0.102564	0	0	0.102564
December	0	0	0.0527704	0.0422164	0	0.0211082	0.116095
(blank)
(blank)
Grand Total	20088	1531.7	10.3328	3.72319	0.861361	1.53785	3.9498

### Sheet: ordenado
Year	Month	Rainfall	Temperature	Leptodeira septentrionalis	Imantodes cenchoa	Mastigodryas melanolomus	Enuliophis sclateri	Siphlophis compressus
2012	January	0	0	0	0.0122699	0	0	0
	February	0	0	0	0	0	0	0
	March	0	0	0	0	0	0	0
	April	0	0	0	0	0	0	0
	May	0	0	0	0	0	0	0
	June	0	0	0	0	0	0	0
	July	0	0	0	0	0	0	0
	August	369	24.5	0	0	0	0	0
	September	356.5	24.6	0	0	0	0	0
	October	1255	24	0	0	0	0	0
	November	219.9	24.4	0	0	0	0	0
	December	149.2	24.5	0	0	0	0	0
2013	January	105.6	24.9	0.291971	0.10219	0.10219	0.0291971	0.0145985
	February	6.2	25	0.301075	0.0860215	0.0143369	0.0286738	0
	March	64.5	25.3	0.223602	0.0993789	0.0124224	0.0248447	0.0124224
	April	228.2	25	0.25	0.0657895	0	0.0263158	0.0131579
	May	440.6	24.8	0.220859	0.122699	0	0.0736196	0.0490798
	June	497.6	24.8	0.333333	0.0666667	0	0.0666667	0
	July	386.6	25.4	0.318339	0.0553633	0.0276817	0.0692042	0
	August	371.3	25.6	0.220472	0	0	0.0314961	0
	September	628.9	24.6	0.722222	0.0555556	0	0	0.0555556
	October	547.7	24.3	0.377358	0	0	0	0
	November	419.7	24.2	0.413146	0.056338	0	0.0187793	0.056338
	December	102.5	24.5	0.162791	0.0697674	0	0.0697674	0.0116279
2014	January	36.6	24.6	0.104956	0.0932945	0.0233236	0	0.0116618
	February	26.5	25.1	0.222222	0.0793651	0.015873	0.0793651	0
	March	0	25.4	0.140575	0.0255591	0	0.0127796	0.0127796
	April	192.8	25.6	0.333333	0.122807	0.0175439	0	0.0175439
	May	410.7	25.1	0.183007	0.0784314	0	0	0.0261438
	June	316.6	25.3	0.199005	0.0995025	0.0199005	0.0597015	0.0199005
	July	324.2	25.5	0.15	0.025	0.025	0	0.025
	August	319.2	24.5	0.270042	0.118143	0	0.0506329	0.0337553
	September	706.6	24.7	0.483516	0.131868	0.0879121	0.0879121	0.0879121
	October	617.2	24.4	0.333333	0.111111	0	0.166667	0.0555556
	November	106.2	26.1	0.211268	0.084507	0.0422535	0.0140845	0
	December	279.6	24.7	0.166234	0.103896	0	0.0415584	0.0207792
2015	January	109.2	24.7	0.178771	0.145251	0.0223464	0.0335196	0
	February	71.4	25.1	0.195122	0.0609756	0	0.0121951	0.0243902
	March	240.2	25.5	0.210046	0.0913242	0.00913242	0	0.0273973
	April	166	25.9	0.156352	0.0781759	0.0390879	0.0390879	0.0260586
	May	338.2	25.9	0.361582	0.135593	0	0.0451977	0
	June	356.6	25.7	0.144578	0.0722892	0	0.0240964	0
	July	398.4	25.8	0.1	0.1	0	0.0166667	0.0166667
	August	278.6	25.6	0.101449	0.130435	0.0144928	0.0144928	0.0289855
	September	455.6	25.3	0.228571	0.0571429	0.0571429	0.0571429	0
	October	646.8	25	0	0	0	0	0
	November	514.8	24.9	0.166667	0	0.0166667	0.05	0.0166667
	December	31	25.9	0.0839895	0.0629921	0.0209974	0.0314961	0
2016	January	32	25.7	0.100719	0.028777	0	0.0431655	0.172662
	February	0	26.1	0.0886427	0.0221607	0	0.033241	0.166205
	March	39	26.8	0.125356	0.034188	0	0.034188	0.205128
	April	305.4	26.3	0.084507	0.126761	0.028169	0.028169	0.267606
	May	528.2	25.9	0	0	0	0	0
	June	348.2	25.3	0.179104	0.0597015	0.0199005	0.0199005	0.278607
	July	471	24.9	0.116183	0.0165975	0.0165975	0.033195	0.182573
	August	417.2	25	0.0851064	0.0283688	0	0.0141844	0.12766
	September	393.6	24.9	0.114286	0.0571429	0	0	0.171429
	October	708.8	24.4	0	0	0	0	0
	November	1412.2	24	0.0740741	0.0493827	0.0246914	0	0.148148
	December	0	24.5	0.0131579	0.0394737	0	0	0.0526316
2017	January	0	24.2	0.123944	0.0112676	0	0	0.135211
	February	0	25.2	0.150685	0.0273973	0	0	0.178082
	March	0	25.8	0.0927536	0.0115942	0.0347826	0.0231884	0.162319
	April	357.2	25.9	0.0493827	0	0.037037	0.0123457	0.0987654
	May	674.6	25.3	0.0902256	0.120301	0	0	0.210526
	June	549	25.1	0.0235294	0.0941176	0.0235294	0	0.141176
	July	343.8	24.9	0.113821	0.0325203	0.0325203	0	0.178862
	August	415.8	24.8	0.0947867	0.0189573	0.0758294	0	0.189573
	September	0	0	0	0	0	0	0
	October	0	0	0	0	0	0	0
	November	0	0	0	0.102564	0	0	0.102564
	December	0	0	0.0527704	0.0422164	0	0.0211082	0.116095
